# Re-introduction of dengue virus serotype 2 in the state of Rio de Janeiro after almost a decade of epidemiological silence

**DOI:** 10.1101/661868

**Authors:** Torres María Celeste, Fernanda de Bruycker Nogueira, Fernandes Carlos Augusto, Louzada Silva Meira Guilherme, Ferreira de Aguiar Shirlei, Chieppe Alexandre Otavio, Bispo de Filippis Ana María

**Affiliations:** Laboratório de Flavivírus, Instituto Oswaldo Cruz, Fiocruz, Rio de Janeiro, Brazil; Laboratório Central Noel Nutels – LACEN, Rio de Janeiro, Brazil; Secretaria Estadual de Saúde, Superintendência de Vigilância Sanitária do Estado do Rio de Janeiro, Brazil

## Abstract

The Asian/American genotype of dengue virus serotype 2 (DENV-2) has been introduced in Brazil through the state of Rio de Janeiro around 1990, and since then it has been spreading and evolving, leading to several waves of dengue epidemics throughout the country that cause a major public health problem. Of particular interest has been the epidemic of 2008, whose highest impact was evidenced in the state of Rio de Janeiro, with a higher number of severe cases and mortality rate, compared to previous outbreaks. Interestingly, no circulation of DENV-2 was witnessed in this region during the preceding 9-year period. By early 2010, phylogenetic analysis of the 2008 epidemic strain revealed that the outbreak was caused by a new viral lineage of the Asian/American genotype, which was pointed as responsible for the outbreak severity as well. The same scenario is repeating in 2019 in this state; however, only a few cases have been detected yet. To provide information that helps to the understanding of DENV-2 dynamics in the state of Rio de Janeiro, and thereafter contribute to public health control and prevention actions, we employed phylogenetic studies combined with temporal and dynamics geographical features to determine the origin of the current viral strain. To this effect, we analyzed a region of 1626 nucleotides entailing the Envelope/NS1 viral genes. Our study reveals that the current strain belongs to the same lineage that caused the 2008 outbreak, however, it is phylogenetically distant from any Brazilian strain identified so far. Indeed, it seemed to be originated in Puerto Rico around 2002 and has been introduced into the state in late 2018. Taking into account that no DENV-2 case was reported over the last decade in the state (representing a whole susceptible children generation), and the fact that a new viral strain may be causing current dengue infections, these results will be influential in strengthening dengue surveillance and disease control, mitigating the potential epidemiological consequences of virus spread.

**Author Summary:** By the time dengue virus serotype 2 (DENV-2) was introduced into Brazil through the state of Rio de Janeiro in 1990, the first dengue hemorrhagic cases started to evidence as well. Years of seasonal outbreaks were followed by almost ten years oy epidemiological silence in the state. However, in 2007 this serotype was re-introduced into the state causing one of the worst dengue epidemics ever described in the country. The same viral genotype was involved, however, a different viral lineage was detected and pointed as responsible for the outbreak severity. This same scenario could repeat nowadays in the state of Rio de Janeiro. Since new DENV-2 cases are being detected in this region, we analyzed the identity and origin of the viral strain obtained from two infected patients. Phylogeny combined with temporal and geographical analyses of viral sequences demonstrated that the strain causing 2019’s dengue cases belonged to the same lineage as the one causing the outbreak in 2008, but to a different subgroup, and might have originated in Puerto Rico and entered the state in recent times. These results may represent a crucial starting point for strengthening Brazilian surveillance systems and disease control, helping to reduce the impact of a potential epidemic of great magnitude.
