## Supplementary Information for "Re-introduction of dengue virus serotype 2 in the state of Rio de Janeiro after almost a decade of epidemiological silence"

### Sheet: SI1- GenBank Accession numbers
Supplementary information 1 - Sequence information employed for phylogenetic and temporal/geographical analyzes
Genbank sequenced employed for phylogenetic analyses			Lineage IV As/Am Gt- subset for temporal and geographical analysis
GenBank Accession Number	Sequence Location	Year of Collection
MN589879	Brazil_RJ	1999
MN589880	Brazil_RJ	1999
MN589881	Brazil_RJ	1999
MN589882	Brazil_RJ	2000
MN589883	Brazil_RJ	2001
MN589884	Brazil_RJ	2001
MN589858	Brazil_RJ	2007	Yes
MN589859	Brazil_RJ	2007	Yes
MN589860	Brazil_RJ	2007	Yes
MN589861	Brazil_RJ	2008	Yes
MN589862	Brazil_RJ	2008	Yes
MN589863	Brazil_RJ	2008	Yes
MN589864	Brazil_RJ	2008	Yes
MN589865	Brazil_RJ	2008	Yes
MN589866	Brazil_RJ	2009	Yes
MN589867	Brazil_RJ	2010	Yes
MN589868	Brazil_RJ	2010	Yes
MN589869	Brazil_RJ	2010	Yes
MN589870	Brazil_RJ	2010	Yes
MN589871	Brazil_RJ	2010	Yes
MN589872	Brazil_RJ	2011	Yes
MN589873	Brazil_RJ	2011	Yes
MN589874	Brazil_RJ	2011	Yes
MN589875	Brazil_RJ	2011	Yes
MN589876	Brazil_RJ	2011	Yes
MN589877	Brazil_RJ	2011	Yes
MN589878	Brazil_RJ	2011	Yes
MK972824 (Sample230)	Brazil_RJ	2019	Yes
MK972823 (Sample80)	Brazil_RJ	2019	Yes
AB122022	Dominican_Republic	2001	Yes
AF100466	Venezuela_Aragua	1990
AF208496	Martinique	1998	Yes
AF363078	Venezuela	-
AF363092	Venezuela	-
AF398106	Venezuela	1999
AF398108	Venezuela	1999
AF398113	Venezuela	2000
AF489932	Brazil	2001
AY158329	Venezuela	1990
AY484609	Suriname	1993
AY484610	Suriname	1993
AY484611	Bolivia	1997
AY484612	Suriname	1999
AY484613	Suriname	1993
AY484614	Suriname	1999
AY484615	TrinidadAndTobago	1997
AY484616	SaintLucia	1999
AY484617	SaintLucia	1999
AY484618	TrinidadAndTobago	1997
AY484619	Aruba	1996
AY484620	Barbados	1998
AY484621	SaintLucia	1999
AY484622	Curacao	1996
AY484623	SaintVincentandGrenadines	1998
AY484624	Dominica	1995
AY484625	Dominican_Republic	1984
AY484626	Dominican_Republic	1990
AY484627	Dominica	1995
AY484628	SaintVincentandGrenadines	1998
AY484629	Grenada	1995
AY484630	SaintVincentandGrenadines	1998
AY484631	SaintLucia	1999
AY484632	TrinidadAndTobago	2000
AY484633	TrinidadAndTobago	1997
AY484634	Suriname	1986
AY484635	Suriname	1986
AY484636	SaintVincentandGrenadines	1998
AY484637	Suriname	1986
AY484638	Bahamas	1989
AY484639	TrinidadAndTobago	1986
AY484640	TrinidadAndTobago	1987
AY484641	TrinidadAndTobago	1988
AY484642	Guyana	2000
AY484643	TrinidadAndTobago	1986
AY484644	Colombia	1993
AY484645	TrinidadAndTobago	1989
AY484646	TrinidadAndTobago	1996
AY484647	TrinidadAndTobago	1986
AY484648	Barbados	1987
AY484649	Ecuador	2000
AY484650	Barbados	1988
AY484651	Ecuador	2000
AY484652	Suriname	1986
AY484653	TrinidadAndTobago	2000
AY484654	Suriname	1993
AY484655	Venezuela	1990
AY484656	Dominica	1995
AY484657	TrinidadAndTobago	1996
AY484658	Curacao	1993
AY484659	TrinidadAndTobago	1986
AY484660	Suriname	1999
AY484666	El_Salvador	1987
AY484667	TrinidadAndTobago	1981
AY702036	Cuba	1997	Yes
AY702038	Cuba	1997	Yes
DQ181804	Thailand	1984
DQ181805	Thailand	1979
EU045312	Paraguay	2005
EU045313	Paraguay	2005
EU056811	Peru_Iquitos	1995
EU482544	USA	2006
EU482545	Puerto_Rico	1998	Yes
EU482548	USA	2006
EU482550	Puerto_Rico	1998
EU482551	USA	2006
EU482553	USA	2006
EU482560	USA	1998	Yes
EU482604	Venezuela	2007	Yes
EU482605	Venezuela	2007	Yes
EU482606	Venezuela	2007	Yes
EU482607	Venezuela	2007	Yes
EU482608	Venezuela	2007	Yes
EU482723	USA	2002
EU482724	Puerto_Rico	2005
EU482725	USA	2006
EU482726	Puerto_Rico	2006	Yes
EU482731	Puerto_Rico	2005	Yes
EU482735	Puerto_Rico	1998	Yes
EU596488	USA	2007
EU596489	USA	2007
EU596490	Puerto_Rico	2007
EU596491	Puerto_Rico	2007	Yes
EU677141	Puerto_Rico	1996
EU677144	Puerto_Rico	1999
EU677146	USA	2004
EU687214	USA	2004
EU687216	Puerto_Rico	2005	Yes
EU687217	Puerto_Rico	2005	Yes
EU687220	Venezuela_Aragua	1995
EU687224	Puerto_Rico	2000
EU687230	USA	2001
EU687232	Puerto_Rico	2001
EU687235	USA	2003
EU687236	USA	2003
EU687238	USA	2003
EU687241	USA	2003
EU687245	USA	2005
EU781135	USA	2005
EU854294	Colombia	2005	Yes
FJ024473	Colombia	2005	Yes
FJ024474	Colombia	2005	Yes
FJ024475	Colombia	2005	Yes
FJ024477	Colombia_Antioquia	2004	Yes
FJ182012	Colombia	2005	Yes
FJ639705	Cambodia	2003
FJ639732	Venezuela	2005	Yes
FJ639733	Venezuela	2005	Yes
FJ639734	Venezuela	2003	Yes
FJ639783	Venezuela_Aragua	2003	Yes
FJ639822	Venezuela_Aragua	2006	Yes
FJ850072	NorthernBR	2000
FJ850074	NorthernBR	2001
FJ850076	NorthernBR	2002
FJ850078	NorthernBR	2003
FJ850082	NorthernBR	2004
FJ850085	NorthernBR	2005
FJ850088	NorthernBR	2006
FJ850091	NorthernBR	2007	Yes
FJ850105	Venezuela	2007	Yes
FJ850106	Venezuela	2008	Yes
FJ850107	Venezuela	2008	Yes
FJ850108	Venezuela	2008	Yes
FJ850112	Venezuela_Caracas	2004	Yes
FJ898451	Dominican_Republic	2003	Yes
FJ898452	Thailand	2003
FJ898453	Virgin_Islands	2005	Yes
FJ898460	SaintKitts_NevisSaintKitts	2001	Yes
FJ898461	Belize	2002	Yes
FJ898465	Venezuela_Aragua	1998
FJ898466	Venezuela_Aragua	2000	Yes
FJ898467	Venezuela_Aragua	2005	Yes
FJ906959	PapuaNewGuinea	2008
GQ199890	NorthernBR	2008	Yes
GQ199892	Jamaica	2007	Yes
GQ330472	Brazil_RP_RMB	2009
GQ368158	Brazil	1998
GQ368159	Brazil	1998
GQ368160	Brazil	1998
GQ368161	Brazil	2007
GQ368162	Brazil	2007
GQ368163	Brazil	2007
GQ368164	Brazil	2007
GQ368165	Brazil	2008
GQ368166	Brazil	2008
GQ368167	Brazil	2008
GQ368168	Brazil	2008
GQ368169	Brazil	2008
GQ368170	Brazil	2008
GQ368171	Brazil	2008
GQ368172	Brazil	2008
GQ368173	Brazil	1998
GQ368174	Brazil	1998
GQ368175	Brazil	2008
GQ368176	Brazil	2008
GQ868516	Mexico_Yucatan	2007	Yes
GQ868549	Brazil_SP	2008	Yes
GQ868550	Brazil	2008	Yes
GQ868551	Brazil_SP	2008	Yes
GQ868552	Colombia_Santander	1998
GQ868553	Colombia_Santander	1999	Yes
GQ868554	Colombia_Santander	2004	Yes
GQ868555	Colombia	2005	Yes
GQ868556	Colombia	2005	Yes
GQ868557	Colombia	2005	Yes
GQ868558	Colombia	2007	Yes
GQ868592	Colombia	1986
GQ868640	NorthernBR	2003	Yes
GQ868641	Venezuela	2007	Yes
GU131864	Brazil_SP	2008	Yes
GU131879	Brazil	2008	Yes
GU131880	Brazil	2008	Yes
GU131881	Brazil_SP	2008	Yes
GU131882	Brazil_SP	2008	Yes
GU131883	Brazil	2008	Yes
GU131884	Brazil_SP	2008	Yes
GU131885	Brazil	2008	Yes
GU131902	Cambodia	2008
GU131947	Colombia	2007	Yes
GU131955	Mexico_QuintanaRoo	2004	Yes
GU131959	Mexico_Yucatan	2006	Yes
HM181971	Brazil_SP	2008	Yes
HM582117	TrinidadAndTobago	1974
HQ012508	Brazil_BA	1991
HQ012509	Brazil_CE	1994
HQ012510	Brazil_RJ	1995
HQ012511	Brazil_RJ	1995
HQ012512	Brazil_RS	1996
HQ012513	Brazil_BA	1996
HQ012514	Brazil_RN	1997
HQ012515	Brazil_RN	1997
HQ012516	Brazil_RJ	1998
HQ012517	Brazil_RJ	1999
HQ012518	Brazil_RJ	2000
HQ012519	Brazil_RJ	2000
HQ012520	Brazil_RJ	2001
HQ012521	Brazil_RJ	2001
HQ012522	Brazil_RJ	2002
HQ012523	Brazil_ES	2002
HQ012524	Brazil_ES	2003
HQ012525	Brazil_RJ	2007
HQ012526	Brazil_RJ	2007
HQ012527	Brazil_RJ	2008
HQ012528	Brazil_RJ	2008
HQ012529	Brazil_BA	2009
HQ012530	Brazil_ES	2009
HQ012531	Brazil_RJ	2010
HQ012532	Brazil_RJ	2010
HQ012533	Brazil_RJ	1990
HQ012534	Brazil_RJ	1991
HQ012535	Brazil_CE	1994
HQ012536	Brazil_RJ	1998
HQ012537	Brazil_RJ	1999
HQ012538	Brazil_RJ	1990
HQ026763	Brazil_RJ	2008	Yes
HQ332185	Venezuela	2007	Yes
HQ332186	Venezuela	2007	Yes
HQ332187	Venezuela	2007	Yes
HQ332189	Venezuela	2007	Yes
HQ332190	Venezuela	2007	Yes
HQ541786	Nicaragua_Managua	2006	Yes
HQ541787	Nicaragua_Managua	2007	Yes
HQ541788	Nicaragua_Managua	2007	Yes
HQ541792	Nicaragua_Managua	2008	Yes
HQ541793	Nicaragua_Managua	2005	Yes
HQ541794	Nicaragua_Managua	2005	Yes
HQ541798	USA_California	2009
HQ541799	USA_California	2010
HQ705624	Nicaragua_Managua	2009	Yes
HQ733861	Nicaragua_Managua	2006	Yes
HQ999999	Guatemala	2009	Yes
JF327392	Singapore	2009
JF357906	Nicaragua_Managua	2008	Yes
JF730051	Nicaragua_Managua	2009	Yes
JF730053	USA_California	2006
JF730054	USA_California	2009
JN819407	Venezuela_merida	2007	Yes
JN819408	Venezuela_aragua	2001	Yes
JN819416	Nicaragua_Managua	2000	Yes
JN819419	NorthernBR	2000	Yes
JN819421	Nicaragua_Managua	2007	Yes
JN819422	Mexico_Tapachula	2008	Yes
JN819424	Nicaragua_Carazo	2006	Yes
JQ710657	Brazil_RJ	2011
JQ710658	Brazil_RJ	2010
JX051767	Peru	2000
JX051768	Peru	2000
JX051769	Peru	2001
JX051770	Peru	2001
JX051771	Peru	2002
JX051772	Peru	2002
JX051773	Peru	2002
JX051774	Peru	2002
JX051775	Peru	2002
JX051776	Peru	2002
JX051777	Peru	2007
JX051778	Peru	2007
JX051779	Peru	2007
JX051780	Peru	2008
JX051781	Peru	2009
JX051782	Peru	2009
JX051783	Peru	2009
JX051784	Peru	2009
JX051785	Peru	2010
JX051786	Peru	2010
JX051787	Peru	2010
JX051788	Peru	2010
JX051789	Peru	2010
JX051790	Peru	2010
JX051791	Peru	2010
JX051792	Peru	2010
JX051793	Peru	2011
JX051794	Peru	2011
JX051795	Peru	2011
JX051796	Peru	2011
JX051797	Peru	2011
JX051798	Peru	2011
JX051801	Bolivia	2003
JX051802	Bolivia	2007
JX051803	Bolivia	2007
JX051804	Bolivia	2007
JX051805	Bolivia	2007
JX051806	Bolivia	2007
JX051807	Bolivia	2010
JX051808	Bolivia	2006
JX051809	Bolivia	2007
JX051810	Bolivia	2010
JX051811	Bolivia	2010
JX051812	Paraguay	2010
JX051813	Paraguay	2010
JX051814	Paraguay	2010
JX073928	Brazil	2001
JX286516	Brazil_SP	2010	Yes
JX286517	Brazil_SP	2010	Yes
JX286518	Brazil_SP	2010	Yes
JX286519	Brazil_SP	2010	Yes
JX286520	Brazil_SP	2010	Yes
JX286521	Brazil_SP	2010	Yes
JX286526	Brazil_SP	2010	Yes
JX567950	Brazil_RJ	2008	Yes
JX567951	Brazil_RJ	2008	Yes
JX669476	Brazil_PE	2010	Yes
JX669477	Brazil_PE	2010	Yes
JX669478	Brazil_PE	2010	Yes
JX669479	Brazil_PE	2010	Yes
JX669480	Brazil_PE	1995
JX669481	Brazil_PE	1995
JX669482	Brazil_PE	1995
JX669483	Brazil_PE	1997
JX669484	Brazil_PE	1998
JX669485	Brazil_PE	1998
JX669486	Brazil_PE	1999
JX669487	Brazil_PE	2000
JX669488	Brazil_PE	2002
KC294204	Peru_Iquitos	2011	Yes
KC294205	Peru_Iquitos	2011	Yes
KC294206	Peru_Iquitos	2011	Yes
KC294207	Peru_Iquitos	2011	Yes
KC294209	Peru_Iquitos	2011	Yes
KC294210	Peru_Iquitos	2011	Yes
KC294211	Peru_Iquitos	2011	Yes
KC294212	Peru_Iquitos	2011	Yes
KC294214	Peru_Iquitos	2011	Yes
KC294218	Peru_Iquitos	2011	Yes
KC847991	Peru	2011
KC847992	Peru	2012
KC847993	Peru	2012
KC847994	Peru	2012
KC847995	Peru	2012
KC847996	Peru	2012
KJ189370	Mexico	2011	Yes
KP188555	Brazil_SJRP	2013
KP188569	Brazil_SJRP	2014
KT438610	Brazil_SJRP	2013
KT438611	Brazil_SJRP	2013
KT438612	Brazil_SJRP	2013
KT438613	Brazil_SJRP	2013
MH822951	India	2013
NC_001474	Thailand	1964
Notes:
RJ: State of Rio de Janeiro; SP: State of São Paulo; SJRP: City of São Jose do Rio Preto; PE: State of Pernambuco; CE: State of Ceará; BA: State of Bahia; ES: State of Espírito Santo; RN: State of Rio Grande do Norte; RS: State of Rio Grande do Sul; RP: City of Ribeirão Preto. As/Am Gt: Asian/American genotype

### Sheet: SI2- Epidemiological data
Supplementary information 2 - Clinical and epidemiological information about cases under study. Highlighted in red, the sequenced cases
Patient	Age (years)	Gender	District	Collection Date	Days of symptoms	Clinical signs and symptoms	Observations
80	38	Female	Vassouras	2019-01-14	3	Fever, myalgia, vomiting, back pain	Without Pre-Existing Clinical Conditions
230	37	Male	Volta Redonda	2019-03-11	1	Myalgia, sickness, headache, intense arthralgia	Without Pre-Existing Clinical Conditions
31	60	Male	Vassouras	2019-01-21	3	Fever, myalgia, headache, sickness and vomiting, back pain	HBP
72	42	Male	Vassouras	2019-01-29	4	Not detailed, but reported as classic dengue fever	ND
3	61	Female	Vassouras	2019-01-29	3	Not detailed, but reported as classic dengue fever	ND
65	26	Female	Vassouras	2019-02-09	3	Fever, myalgia, exanthema, headache, intense arthralgia, retro-orbital pain	Without Pre-Existing Conditions
651	59	Male	Volta Redonda	2019-02-22	3	Not detailed, but reported as classic dengue fever	ND
502	23	Female	Volta Redonda	2019-03-08	1	Fever, sickness, headache, intense arthralgia	Chronic kidney disease
56	58	Male	Mangaratiba	2019-02-25	0	Not detailed, but reported as classic dengue fever	ND
22	26	Male	Nova Iguaçu	2019-03-01	0	Fever, myalgia, intense arthralgia	Without Pre-Existing Conditions
Notes: HBP= High blood pressure, ND= Not described.

### Sheet: SI3- SNPs
Supplementary information 3 - Single nucleotide polymorphism (SNP) detected in both sequenced samples and its presence within other lineages or genotypes
Genomic region (ORF position)	Nt sustitution	Aa sustitution	Brazilian seq from lineage IV- As/Am Gt	Non-brazilian seq within lineage IV - As/Am Gt	Other lineages or Genotypes
ENV (nt 937-2421)	G1641A		-	-	Asian I Gt, As/Am Gt lineages I & II (Caribbean Islands, before 2000)
	G1710T		-	-	-
	G1863A		-	-	Cosmopolitan Gt (MH822951 India 2013)
	A1995G		-	-	-
	A2023G	S643A	-	Puerto Rico (EU482726, EU482731, EU687217, EU596491)	-
	G2024C		-	Puerto Rico (EU482726, EU482731, EU687217, EU596491)	-
	C2049T		NorthernBR (GQ868640, JN819419, GQ199890)	Non-brazilian seq of lineage IV from Central America, Venezuela, Puerto Rico (EU482726, EU482731, EU687217, EU596491), etc.	Gts Asian I, Asian II, American, Cosmopolitan, and lineages I, II and III of As/Am Gt
	C2055T		-	Nicaragua (JN819416) & Venezuela (HQ332189)	Cosmopolitan Gt (MH822951 India 2013), Asian I Gt (DQ181804 Thailand 1984), As/Am Gt lineages I & II (Caribbean Islands, before 2000)
	C2067T		-	-	Asian I Gt (DQ181804 Thailand 1984), As/Am Gt lineages I & II (Caribbean Islands, before 2000)
	C2073T		-	Non-brazilian seq of lineage IV from Central America, Venezuela, Colombia, etc.	Cosmopolitan Gt (MH822951 India 2013)
	T2247C		NorthernBR (GQ868640, JN819419)	Non-brazilian seq of lineage IV from Central America, Cuba, Venezuela, Puerto Rico (EU482726, EU482731, EU687217, EU596491), etc.	Gts Asian I, Asian II, American, Cosmopolitan, and lineages I, II and III of As/Am Gt
	C2276T	A727V	-	-	As/Am Gt lineage III (AF489932 Brazil 2001)
	C2289T		-	-	Gts Asian I, Asian II, Cosmopolitan (Southeast Asia) , As/Am Gt lineage III (GQ368160, GQ368173 Brazil 1998)
	C2307T		-	-	-
NS1 (nt 2422-3477)	A2434G	I780V	NorthernBR (GQ868640, JN819419)	Non-brazilian seq of lineage IV from Central America, Cuba, Venezuela, Puerto Rico (EU482726, EU482731, EU687217, EU596491), etc.	Gts Asian I, Asian II, American, Cosmopolitan, and lineages I, II and III of As/Am Gt
	T2451C		NorthernBR (GQ199890)	Mexico (JN819422) & Nicaragua (HQ705624)	Gts Asian I, Asian II, American, Cosmopolitan, and Colombian (GQ868552), Venezuelan (EU687220) and Brazilian sequences of lineage III - As/Am Gt
	G2511A		NorthernBR (JX669497, JN819419)	Non-brazilian seq of lineage IV from Central America, Caribbean Islands, Venezuela, Puerto Rico (EU482726, EU482731, EU687217, EU596491), etc.	Gts Asian I, Asian II, American, Cosmopolitan, and lineage III of As/Am Gt
	A2589G		-	-	Asian I Gt
	G2781A		-	-	Gts Asian I, Asian II, American, Cosmopolitan
	C2878A	L928M	-	-	-
	T2898C		-	Venezuela (FJ850107)	Gts Asian I, Asian II, American, Cosmopolitan
	C2961T		NorthernBR (FJ850082)	-	-
	A2976G		-	-	Cosmopolitan Gt (MH822951 India 2013), Asian I Gt (FJ898452 Thailand 2003)
	T3075C		-	-	Cosmopolitan Gt (MH822951 India 2013), Asian II Gt
Notes: ORF= open reading frame; ENV= envelope gene; NS1= non-structural gene 1; nt= nucleotide; Aa= amino acid; As/Am Gt= Asian/American genotype; Gt= genotype
